# A regulatory network of Sox and Six transcription factors initiate a cell fate transformation during hearing regeneration in adult zebrafish

**DOI:** 10.1101/2022.02.09.479753

**Authors:** Erin Jimenez, Claire C. Slevin, Wei Song, Zelin Chen, Stephen C. Frederickson, Derek Gildea, Weiwei Wu, Abdel G. Elkahloun, Ivan Ovcharenko, Shawn M. Burgess

## Abstract

Using adult zebrafish inner ears as a model for sensorineural regeneration, we performed a targeted ablation of the mechanosensory receptors in the utricle and saccule and characterized the single-cell epigenome and transcriptome at consecutive time-points following hair cell ablation. Using deep learning on the regeneration-induced open chromatin sequences, we were able to identify unique, cell-specific transcription factor (TF) motif patterns enriched in the raw data. We correlated enhancer activity with gene expression to identify gene regulatory networks. A clear pattern of overlapping Sox- and Six-family transcription factor gene expression and binding motifs was detected, suggesting a combinatorial program of TFs driving regeneration and cell identity. Pseudo-time analysis of single-cell transcriptomic data demonstrated that the support cells within the sensory epithelium changed cell identity to a more pluripotent “progenitor” cell population that could either differentiate into hair cells or return to a support cell identity. We showed that *sox2* becomes enriched in the progenitor cells and is reduced again when the cells differentiate in either direction. Analysis of the scATAC-seq data identified a 2.6 kb DNA sequence element upstream of the *sox2* promoter that dynamically changed in accessibility during hair cell regeneration. When deleted, the upstream regulator of *sox2* showed a dominant phenotype that resulted in a hair cell regeneration-specific deficit in both the lateral line and adult inner ear.

**HIGHLIGHTS:**

Integrated scRNA-seq and scATAC-seq of the adult zebrafish inner ear during hair cell regeneration.
Support cells transition to an intermediate cell type that can differentiate to hair cells. Coordinated expression of Sox and Six transcription factors are key to hearing regeneration.
Sox transcription factors trigger the regeneration response in the support cells while Sox and Six factors cooperate during hair cell differentiation.
Deletion of an upstream enhancer that controls the timing of *sox2* expression causes regeneration-specific defects in hearing regeneration.
