## Supplementary material for "A regulatory network of Sox and Six transcription factors initiate a cell fate transformation during hearing regeneration in adult zebrafish": All supplemental tables: Table S9.xlsx

### Sheet: scATACseq metrics
scATAC-seq Metrics (Cell Ranger Summaries)
	WT U	WT S	DTR U	DTR S	Day 4 DTR U	Day 4 DTR S	Day 5 DTR U	Day 5 DTR S	Day 7 DTR U	Day 7 DTR S	Day 4 WT S
annotated_cells	1535	5264	2432	4320	398	225	5409	15982	3187	3267	261
bc_q30_bases_fract	0.932028	0.924638	0.932978	0.934756	0.933164	0.932091	0.933806	0.934022	0.932199	0.935364	0.933743
cellranger-atac_version	1.1.0	1.1.0	1.1.0	1.1.0	1.1.0	1.1.0	1.1.0	1.1.0	1.1.0	1.1.0	1.1.0
cells_detected	1535	5264	2432	4320	398	225	5409	15982	3187	3267	261
frac_cut_fragments_in_peaks	0.573284	0.529966	0.525995	0.569427	0.534126	0.512798	0.462828	0.460835	0.605829	0.551144	0.138004
frac_fragments_nfr	0.543255	0.520854	0.504929	0.474046	0.543431	0.498794	0.52115	0.506458	0.552362	0.551387	0.510623
frac_fragments_nfr_or_nuc	0.964543	0.960611	0.934015	0.926218	0.938251	0.938056	0.960478	0.965351	0.954546	0.961518	0.942918
frac_fragments_nuc	0.421288	0.439756	0.429087	0.452171	0.39482	0.439262	0.439328	0.458893	0.402184	0.410131	0.432296
frac_fragments_overlapping_peaks	0.605972	0.55919	0.558503	0.598646	0.569901	0.546455	0.494905	0.489271	0.634942	0.580404	0.15987
frac_fragments_overlapping_targets	0.355548	0.323013	0.35153	0.344162	0.349211	0.375085	0.2993	0.276291	0.34257	0.338801	0.278017
frac_mapped_confidently	0.678059	0.683769	0.672855	0.708015	0.658145	0.651325	0.688598	0.711541	0.692698	0.675647	0.643173
frac_waste_chimeric	0.00431268	0.00521558	0.00336978	0.00486842	0.00462041	0.00753533	0.0042362	0.00800886	0.00466423	0.00441924	0.00680515
frac_waste_duplicate	0.029415	0.0195033	0.00973672	0.0178512	0.0748804	0.160386	0.0131291	0.0214453	0.0165406	0.0156487	0.13253
frac_waste_lowmapq	0.0322721	0.0434843	0.0253469	0.0377702	0.0396947	0.0524309	0.0370641	0.0727959	0.0316349	0.0332517	0.072
frac_waste_mitochondrial	0.00398194	0.00489912	0.00217902	0.00279902	0.0259246	0.032314	0.00171914	0.00383374	0.00217225	0.00258931	0.0250983
frac_waste_no_barcode	0.019991	0.0210899	0.0213098	0.0197238	0.0212467	0.0217736	0.0202145	0.0203761	0.0205659	0.0202569	0.020133
frac_waste_non_cell_barcode	0.749923	0.699166	0.809162	0.719616	0.690028	0.555669	0.760309	0.575315	0.749197	0.753954	0.585788
frac_waste_overall_nondup	0.815849	0.780517	0.865371	0.79076	0.791223	0.68148	0.828927	0.69036	0.813956	0.820113	0.723472
frac_waste_total	0.845263	0.80002	0.875107	0.808612	0.866104	0.841866	0.842056	0.711806	0.830497	0.835762	0.856001
frac_waste_unmapped	0.00536736	0.00666205	0.00400311	0.00598334	0.00970888	0.0117573	0.00538458	0.0100303	0.00572123	0.00564254	0.0136471
median_fragments_per_cell	3213	1416	1533.5	1842.5	7273.5	12652	1280	645	2048	1666	7588
num_fragments	35342332	42128593	33383819	48437639	39079677	28738240	50486967	42487467	44778457	38437625	35192156
r1_q30_bases_fract	0.950348	0.949902	0.951295	0.952282	0.951093	0.945674	0.951198	0.951961	0.951071	0.952063	0.951089
r2_q30_bases_fract	0.940267	0.939056	0.941345	0.94358	0.940893	0.937184	0.941609	0.942599	0.941053	0.942241	0.940456
si_q30_bases_fract	0.952325	0.950804	0.953281	0.949007	0.946515	0.941338	0.950338	0.944909	0.950209	0.947102	0.937542
total_usable_fragments	5468749	8424878	4169398	9270401	5232627	4544488	7974100	12244649	7590100	6312912	5067618

### Sheet: scRNAseq metrics
scRNA-seq Metrics (Cell Ranger Summaries)
	WT U	WT S	DTR U	DTR S	Day 4 DTR U	Day 4 DTR S	Day 5 DTR U	Day 5 DTR S	Day 7 DTR U	Day 5 DTR S	Day 4 WT U	Day 4 WT S
Estimated Number of Cells	5471	4700	4869	5752	7333	7000	5416	5585	6070	6075	4254	3711
Mean Reads per Cell	5875	5544	5611	5135	3461	3473	4278	5398	5158	5385	6291	7236
Median Genes per Cell	380	362	415	386	344	322	490	478	428	434	423	426
Number of Reads	32144927	26059254	27320823	29539460	25385376	24313519	23171573	30149837	31310323	32718491	26763620	26854028
Valid Barcodes	0.98	0.98	0.977	0.979	0.976	0.975	0.975	0.977	0.978	0.978	0.976	0.977
Sequencing Saturation	0.203	0.117	0.137	0.125	0.071	0.074	0.077	0.107	0.172	0.148	0.103	0.098
Q30 Bases in Barcode	0.984	0.984	0.984	0.985	0.984	0.985	0.985	0.984	0.984	0.985	0.985	0.984
Q30 Bases in RNA Read	0.899	0.902	0.883	0.882	0.884	0.883	0.881	0.878	0.897	0.902	0.891	0.874
Q30 Bases in Sample Index	0.979	0.975	0.977	0.979	0.978	0.979	0.976	0.973	0.979	0.973	0.978	0.974
Q30 Bases in UMI	0.984	0.984	0.984	0.984	0.984	0.984	0.984	0.984	0.984	0.984	0.984	0.984
Reads Mapped to Genome	0.939	0.939	0.923	0.918	0.908	0.916	0.912	0.908	0.923	0.921	0.93	0.912
Reads Mapped Confidently to Genome	0.91	0.911	0.889	0.881	0.864	0.874	0.873	0.868	0.889	0.888	0.896	0.875
Reads Mapped Confidently to Intergenic Regions	0.169	0.164	0.19	0.175	0.168	0.172	0.159	0.184	0.155	0.162	0.177	0.162
Reads Mapped Confidently to Intronic Regions	0.131	0.131	0.153	0.136	0.168	0.155	0.164	0.148	0.157	0.148	0.146	0.121
Reads Mapped Confidently to Exonic Regions	0.61	0.616	0.546	0.571	0.528	0.546	0.55	0.536	0.577	0.577	0.573	0.592
Reads Mapped Confidently to Transcriptome	0.585	0.59	0.52	0.544	0.5	0.518	0.517	0.508	0.548	0.549	0.547	0.567
Reads Mapped Antisense to Gene	0.011	0.011	0.013	0.012	0.014	0.013	0.016	0.013	0.012	0.011	0.013	0.012
Fraction Reads in Cells	0.421	0.362	0.56	0.444	0.485	0.526	0.545	0.509	0.499	0.546	0.405	0.351
Total Genes Detected	19244	18783	19773	19211	20199	20480	19570	20357	20247	20859	19471	18463
Median UMI Counts per Cell	811	756	836	788	603	604	887	945	877	967	855	849
