## Supplementary material for "A regulatory network of Sox and Six transcription factors initiate a cell fate transformation during hearing regeneration in adult zebrafish": All supplemental tables: Table S10.xlsx

### Sheet: README
Table S10: Cluster marker genes generated using Signac Seurat on 11 samples, related to Figure 5. To interpret the scATAC-seq data, we classified cells based on scRNA-seq from the same sensory epithelial tissues. Following label transfer, we obtained cluster marker genes assignments using the FindAllMarkers() function.
scATAC-seq sample files used for non-linear dimension reduction and clustering:	scRNAseq files used for cluster marker assignments on scATAC-seq:
WT_U_singlecell.csv WT_U_fragments.tsv.gz.tbi WT_U_filtered_peak_bc_matrix.h5 WT_S_singlecell.csv WT_S_fragments.tsv.gz.tbi WT_S_filtered_peak_bc_matrix.h5 DTR_U_singlecell.csv DTR_U_fragments.tsv.gz.tbi DTR_U_filtered_peak_bc_matrix.h5 DTR_S_singlecell.csv DTR_S_fragments.tsv.gz.tbi DTR_S_filtered_peak_bc_matrix.h5 Day4_DTR_S_filtered_peak_bc_matrix.h5 Day4_DTR_S_fragments.tsv.gz.tbi Day4_DTR_S_…	DTR_S_filtered_feature_bc_matrix.h5 DTR_U_filtered_feature_bc_matrix.h5 WT_S_filtered_feature_bc_matrix.h5 WT_U_filtered_feature_bc_matrix.h5 Day4_DTR_S_filtered_feature_bc_matrix.h5 Day4_DTR_U_filtered_feature_bc_matrix.h5 Day4_WT_S_filtered_feature_bc_matrix.h5 Day4_WT_U_filtered_feature_bc_matrix.h5 Day5_DTR_S_filtered_feature_bc_matrix.h5 Day5_DTR_U_filtered_feature_bc_matrix.h5 Day7_DTR_S_fi…

### Sheet: cluster marker assignments
	p_val	avg_log2FC	pct.1	pct.2	p_val_adj	cluster	gene
ENSDARG00000077920	4.47249e-10	0.280105	0.188	0.307	1.41375e-05	0	ENSDARG00000077920
ENSDARG00000061454	5.05106e-08	0.279639	0.189	0.313	0.00159664	0	ENSDARG00000061454
ENSDARG00000044161	5.93883e-05	0.252919	0.16	0.273	1	0	ENSDARG00000044161
ENSDARG00000053493	1.54312e-188	0.250701	0.281	0.09	4.87779e-184	1	ENSDARG00000053493
ENSDARG00000026629	7.59346e-177	0.326858	0.488	0.261	2.40029e-172	1	ENSDARG00000026629
ENSDARG00000029146	4.99799e-161	0.29987	0.434	0.23	1.57986e-156	1	ENSDARG00000029146
ENSDARG00000029729	5.9368e-151	0.295061	0.483	0.273	1.87662e-146	1	ENSDARG00000029729
ENSDARG00000114329	2.03991e-144	0.282324	0.423	0.241	6.44816e-140	1	ENSDARG00000114329
ENSDARG00000040005	1.31689e-142	0.285135	0.44	0.245	4.16268e-138	1	ENSDARG00000040005
ENSDARG00000044574	7.50275e-113	0.266458	0.574	0.396	2.37162e-108	1	ENSDARG00000044574
ENSDARG00000016999	0	0.304601	0.279	0.044	0	2	ENSDARG00000016999
ENSDARG00000042141	2.7893e-280	0.329886	0.387	0.106	8.81696e-276	2	ENSDARG00000042141
ENSDARG00000113702	1.29834e-251	0.323892	0.408	0.125	4.10404e-247	2	ENSDARG00000113702
ENSDARG00000104139	2.71929e-247	0.291496	0.337	0.094	8.59566e-243	2	ENSDARG00000104139
ENSDARG00000098057	1.04985e-236	0.313523	0.386	0.117	3.31856e-232	2	ENSDARG00000098057
ENSDARG00000014939	7.18313e-232	0.282313	0.344	0.107	2.27059e-227	2	ENSDARG00000014939
ENSDARG00000055672	1.18822e-226	0.268585	0.318	0.087	3.75597e-222	2	ENSDARG00000055672
ENSDARG00000008127	5.5651e-208	0.322894	0.461	0.174	1.75913e-203	2	ENSDARG00000008127
ENSDARG00000006747	4.92716e-200	0.256802	0.318	0.091	1.55747e-195	2	ENSDARG00000006747
ENSDARG00000076414	9.28866e-176	0.26415	0.371	0.138	2.93614e-171	2	ENSDARG00000076414
ENSDARG00000087247	1.03097e-170	0.252837	0.36	0.137	3.25891e-166	2	ENSDARG00000087247
ENSDARG00000096560	8.17773e-165	0.29794	0.539	0.283	2.58498e-160	2	ENSDARG00000096560
ENSDARG00000098257	1.07436e-162	0.283545	0.452	0.196	3.39606e-158	2	ENSDARG00000098257
ENSDARG00000056427	7.9989e-150	0.301944	0.686	0.443	2.52845e-145	2	ENSDARG00000056427
ENSDARG00000059773	4.44945e-149	0.254959	0.411	0.172	1.40647e-144	2	ENSDARG00000059773
ENSDARG00000062420	2.14736e-114	0.264103	0.686	0.471	6.78781e-110	2	ENSDARG00000062420
ENSDARG00000026629.1	9.20828e-111	-0.282434	0.164	0.293	2.91074e-106	2	ENSDARG00000026629
ENSDARG00000078026	9.81862e-139	0.257298	0.359	0.167	3.10367e-134	3	ENSDARG00000078026
ENSDARG00000040005.1	2.56769e-138	0.284454	0.453	0.245	8.11646e-134	3	ENSDARG00000040005
ENSDARG00000014181	5.35615e-127	0.285846	0.475	0.275	1.69308e-122	3	ENSDARG00000014181
ENSDARG00000026629.2	4.72784e-123	0.286588	0.455	0.265	1.49447e-118	3	ENSDARG00000026629
ENSDARG00000029729.1	6.30619e-113	0.269397	0.461	0.276	1.99339e-108	3	ENSDARG00000029729
ENSDARG00000014222	3.30387e-286	0.402581	0.471	0.149	1.04435e-281	4	ENSDARG00000014222
ENSDARG00000005479	2.48301e-165	0.363637	0.718	0.44	7.84879e-161	4	ENSDARG00000005479
ENSDARG00000062420.1	1.74551e-161	0.370497	0.73	0.471	5.51755e-157	4	ENSDARG00000062420
ENSDARG00000100244	5.97521e-74	-0.256163	0.209	0.327	1.88876e-69	4	ENSDARG00000100244
ENSDARG00000099849	2.27957e-62	-0.253422	0.27	0.359	7.20572e-58	4	ENSDARG00000099849
ENSDARG00000096887	3.72634e-118	0.256184	0.39	0.176	1.1779e-113	5	ENSDARG00000096887
ENSDARG00000105586	2.1306e-105	0.260936	0.445	0.243	6.73483e-101	5	ENSDARG00000105586
ENSDARG00000026629.3	3.11597e-105	0.272879	0.489	0.266	9.84957e-101	5	ENSDARG00000026629
ENSDARG00000070555	5.05324e-103	0.277824	0.53	0.329	1.59733e-98	5	ENSDARG00000070555
ENSDARG00000062573	1.0609e-95	0.261253	0.528	0.331	3.3535e-91	5	ENSDARG00000062573
ENSDARG00000026629.4	2.24358e-170	0.406663	0.479	0.267	7.09196e-166	6	ENSDARG00000026629
ENSDARG00000027933	5.26333e-129	0.277072	0.307	0.134	1.66374e-124	6	ENSDARG00000027933
ENSDARG00000105572	2.22705e-112	0.275439	0.273	0.124	7.03972e-108	6	ENSDARG00000105572
ENSDARG00000036793	1.25138e-107	0.25907	0.302	0.158	3.95561e-103	6	ENSDARG00000036793
ENSDARG00000021137	1.24895e-74	0.267026	0.411	0.286	3.94794e-70	6	ENSDARG00000021137
ENSDARG00000060372	1.65656e-74	0.271738	0.47	0.334	5.2364e-70	6	ENSDARG00000060372
ENSDARG00000005754	8.53347e-91	0.257399	0.543	0.327	2.69743e-86	7	ENSDARG00000005754
ENSDARG00000111408	3.63351e-170	0.292438	0.168	0.026	1.14855e-165	8	ENSDARG00000111408
ENSDARG00000078898	7.04643e-143	0.334468	0.251	0.086	2.22738e-138	8	ENSDARG00000078898
ENSDARG00000043226	3.30182e-98	-0.332203	0.152	0.396	1.04371e-93	8	ENSDARG00000043226
ENSDARG00000116871	2.03447e-89	0.322633	0.302	0.183	6.43095e-85	8	ENSDARG00000116871
ENSDARG00000024276	2.90961e-88	0.328779	0.32	0.191	9.19727e-84	8	ENSDARG00000024276
ENSDARG00000096560.1	1.50539e-81	-0.277104	0.109	0.317	4.75853e-77	8	ENSDARG00000096560
ENSDARG00000100244.1	7.13012e-81	-0.284984	0.118	0.331	2.25383e-76	8	ENSDARG00000100244
ENSDARG00000025220	2.22849e-76	0.31871	0.367	0.261	7.04427e-72	8	ENSDARG00000025220
ENSDARG00000095844	7.38382e-75	0.301189	0.295	0.2	2.33402e-70	8	ENSDARG00000095844
ENSDARG00000099849.1	9.19551e-70	-0.269382	0.152	0.365	2.9067e-65	8	ENSDARG00000099849
ENSDARG00000014259	4.18881e-66	-0.254639	0.134	0.334	1.32408e-61	8	ENSDARG00000014259
ENSDARG00000067719	2.75067e-62	0.252147	0.285	0.197	8.69488e-58	8	ENSDARG00000067719
ENSDARG00000061687	3.70368e-55	-0.255661	0.199	0.404	1.17073e-50	8	ENSDARG00000061687
ENSDARG00000096836	9.81993e-147	0.351591	0.422	0.165	3.10408e-142	9	ENSDARG00000096836
ENSDARG00000097618	4.15618e-138	0.31834	0.35	0.105	1.31377e-133	9	ENSDARG00000097618
ENSDARG00000062579	1.34471e-100	0.309996	0.444	0.224	4.25062e-96	9	ENSDARG00000062579
ENSDARG00000020871	1.34025e-96	0.259219	0.35	0.141	4.23652e-92	9	ENSDARG00000020871
ENSDARG00000100244.2	1.32405e-88	0.310709	0.536	0.308	4.18531e-84	9	ENSDARG00000100244
ENSDARG00000069954	6.9294e-85	0.269546	0.417	0.191	2.19038e-80	9	ENSDARG00000069954
ENSDARG00000040291	1.78856e-83	0.277744	0.481	0.245	5.65364e-79	9	ENSDARG00000040291
ENSDARG00000095865	2.24565e-152	0.482729	0.53	0.252	7.09848e-148	10	ENSDARG00000095865
ENSDARG00000061560	5.58177e-139	0.326964	0.3	0.074	1.7644e-134	10	ENSDARG00000061560
ENSDARG00000104573	4.73475e-129	0.371346	0.389	0.156	1.49665e-124	10	ENSDARG00000104573
ENSDARG00000021869	4.07781e-104	0.336455	0.366	0.152	1.289e-99	10	ENSDARG00000021869
ENSDARG00000092980	1.0566e-101	0.339547	0.375	0.161	3.33993e-97	10	ENSDARG00000092980
ENSDARG00000010132	6.68632e-91	0.359137	0.473	0.255	2.11355e-86	10	ENSDARG00000010132
ENSDARG00000100244.3	4.56937e-88	-0.33192	0.119	0.327	1.44438e-83	10	ENSDARG00000100244
ENSDARG00000056193	3.11435e-73	0.274287	0.325	0.157	9.84446e-69	10	ENSDARG00000056193
ENSDARG00000008398	6.86231e-62	0.257621	0.333	0.162	2.16918e-57	10	ENSDARG00000008398
ENSDARG00000099849.2	2.76707e-54	-0.285115	0.195	0.359	8.74672e-50	10	ENSDARG00000099849
ENSDARG00000117567	1.78667e-87	0.293558	0.534	0.211	5.64765e-83	11	ENSDARG00000117567
ENSDARG00000020759	5.02809e-67	0.267144	0.568	0.271	1.58938e-62	11	ENSDARG00000020759
ENSDARG00000010132.1	8.27869e-59	0.263402	0.518	0.254	2.61689e-54	11	ENSDARG00000010132
ENSDARG00000100244.4	5.66442e-38	-0.264489	0.235	0.322	1.79052e-33	11	ENSDARG00000100244
ENSDARG00000028148	3.16481e-97	0.302717	0.369	0.123	1.0004e-92	12	ENSDARG00000028148
ENSDARG00000014222.1	1.88245e-77	0.280994	0.395	0.164	5.95041e-73	12	ENSDARG00000014222
ENSDARG00000100244.5	4.24524e-71	0.326176	0.561	0.31	1.34192e-66	12	ENSDARG00000100244
ENSDARG00000096836.1	4.08506e-68	0.272778	0.389	0.17	1.29129e-63	12	ENSDARG00000096836
ENSDARG00000069954.1	7.81694e-67	0.292035	0.422	0.195	2.47093e-62	12	ENSDARG00000069954
ENSDARG00000005754.1	1.52814e-55	0.275112	0.569	0.333	4.83045e-51	12	ENSDARG00000005754
ENSDARG00000068428	1.49829e-48	0.251109	0.452	0.252	4.73608e-44	12	ENSDARG00000068428
ENSDARG00000062420.2	5.628e-41	0.252665	0.665	0.483	1.77901e-36	12	ENSDARG00000062420
ENSDARG00000042141.1	4.12933e-174	0.467131	0.552	0.118	1.30528e-169	13	ENSDARG00000042141
ENSDARG00000087247.1	9.03629e-123	0.38047	0.517	0.146	2.85637e-118	13	ENSDARG00000087247
ENSDARG00000096872	2.81389e-121	0.322424	0.428	0.084	8.8947e-117	13	ENSDARG00000096872
ENSDARG00000116059	2.93289e-121	0.312136	0.378	0.061	9.27086e-117	13	ENSDARG00000116059
ENSDARG00000076414.1	1.48908e-115	0.376592	0.523	0.148	4.70698e-111	13	ENSDARG00000076414
ENSDARG00000044091	8.06746e-114	0.299243	0.398	0.074	2.55012e-109	13	ENSDARG00000044091
ENSDARG00000022518	8.33219e-114	0.334009	0.434	0.089	2.6338e-109	13	ENSDARG00000022518
ENSDARG00000104139.1	5.35178e-113	0.332237	0.458	0.105	1.6917e-108	13	ENSDARG00000104139
ENSDARG00000019328	1.70655e-110	0.420834	0.649	0.27	5.39441e-106	13	ENSDARG00000019328
ENSDARG00000098057.1	5.44563e-103	0.341186	0.502	0.13	1.72136e-98	13	ENSDARG00000098057
ENSDARG00000113702.1	2.76854e-99	0.342662	0.502	0.14	8.75137e-95	13	ENSDARG00000113702
ENSDARG00000016999.1	1.03735e-98	0.279449	0.329	0.057	3.27908e-94	13	ENSDARG00000016999
ENSDARG00000028148.1	7.38112e-96	0.320083	0.439	0.123	2.33317e-91	13	ENSDARG00000028148
ENSDARG00000092987	2.01655e-94	0.308935	0.43	0.104	6.37433e-90	13	ENSDARG00000092987
ENSDARG00000055672.1	5.18478e-94	0.290166	0.425	0.098	1.63891e-89	13	ENSDARG00000055672
ENSDARG00000009677	1.28828e-93	0.342199	0.517	0.173	4.07225e-89	13	ENSDARG00000009677
ENSDARG00000096800	1.47332e-87	0.250368	0.358	0.07	4.65715e-83	13	ENSDARG00000096800
ENSDARG00000008127.1	1.6595e-87	0.350263	0.564	0.189	5.24569e-83	13	ENSDARG00000008127
ENSDARG00000104480	1.32106e-84	0.309946	0.489	0.147	4.17588e-80	13	ENSDARG00000104480
ENSDARG00000075859	6.91053e-82	0.275271	0.432	0.118	2.18442e-77	13	ENSDARG00000075859
ENSDARG00000035882	9.17409e-82	0.277156	0.405	0.117	2.89993e-77	13	ENSDARG00000035882
ENSDARG00000063730	1.41627e-78	0.254037	0.368	0.09	4.47683e-74	13	ENSDARG00000063730
ENSDARG00000096836.2	7.80906e-78	0.300784	0.492	0.168	2.46844e-73	13	ENSDARG00000096836
ENSDARG00000012684	2.45713e-77	0.297836	0.46	0.165	7.76698e-73	13	ENSDARG00000012684
ENSDARG00000062420.3	4.94483e-77	0.387036	0.767	0.482	1.56306e-72	13	ENSDARG00000062420
ENSDARG00000104981	3.72706e-74	0.265388	0.428	0.128	1.17812e-69	13	ENSDARG00000104981
ENSDARG00000094382	3.42521e-73	0.275172	0.382	0.103	1.08271e-68	13	ENSDARG00000094382
ENSDARG00000079388	1.33574e-71	0.349357	0.705	0.391	4.22228e-67	13	ENSDARG00000079388
ENSDARG00000043757	7.17543e-70	0.273285	0.468	0.159	2.26815e-65	13	ENSDARG00000043757
ENSDARG00000037122	1.05542e-69	0.329854	0.644	0.305	3.33618e-65	13	ENSDARG00000037122
ENSDARG00000086471	9.26402e-68	0.267401	0.462	0.17	2.92836e-63	13	ENSDARG00000086471
ENSDARG00000015449	3.32253e-67	0.282693	0.479	0.182	1.05025e-62	13	ENSDARG00000015449
ENSDARG00000079840	1.5622e-62	0.278628	0.528	0.208	4.9381e-58	13	ENSDARG00000079840
ENSDARG00000005652	1.9696e-60	0.26898	0.512	0.209	6.2259e-56	13	ENSDARG00000005652
ENSDARG00000077492	2.60616e-60	0.274212	0.564	0.258	8.23807e-56	13	ENSDARG00000077492
ENSDARG00000062693	2.982e-60	0.279159	0.536	0.225	9.42609e-56	13	ENSDARG00000062693
ENSDARG00000061579	1.44553e-59	-0.271496	0.111	0.252	4.56933e-55	13	ENSDARG00000061579
ENSDARG00000096560.2	1.29066e-56	0.28268	0.59	0.297	4.07979e-52	13	ENSDARG00000096560
ENSDARG00000051748	6.21264e-44	-0.271654	0.171	0.289	1.96381e-39	13	ENSDARG00000051748
ENSDARG00000069989	3.80376e-42	-0.255379	0.145	0.259	1.20237e-37	13	ENSDARG00000069989
ENSDARG00000062799	4.95192e-37	-0.257815	0.19	0.296	1.5653e-32	13	ENSDARG00000062799
ENSDARG00000026629.5	2.89947e-34	-0.266726	0.21	0.284	9.16522e-30	13	ENSDARG00000026629
ENSDARG00000089616	1.89643e-24	-0.293601	0.483	0.509	5.99463e-20	13	ENSDARG00000089616
ENSDARG00000045200	1.39261e-19	-0.282104	0.596	0.582	4.40205e-15	13	ENSDARG00000045200
ENSDARG00000007561	7.85759e-138	0.516673	0.393	0.099	2.48378e-133	14	ENSDARG00000007561
ENSDARG00000062420.4	6.93446e-112	-0.53099	0.175	0.498	2.19198e-107	14	ENSDARG00000062420
ENSDARG00000068367	5.15137e-80	0.305944	0.273	0.073	1.62835e-75	14	ENSDARG00000068367
ENSDARG00000061836	1.01027e-77	-0.410269	0.157	0.417	3.19348e-73	14	ENSDARG00000061836
ENSDARG00000027423	2.9211e-77	-0.383676	0.125	0.374	9.23359e-73	14	ENSDARG00000027423
ENSDARG00000096367	8.01756e-76	0.386224	0.349	0.144	2.53435e-71	14	ENSDARG00000096367
ENSDARG00000057107	8.56297e-74	0.272204	0.25	0.053	2.70676e-69	14	ENSDARG00000057107
ENSDARG00000017294	5.07462e-73	0.292393	0.265	0.064	1.60409e-68	14	ENSDARG00000017294
ENSDARG00000052496	1.50195e-71	0.274022	0.254	0.056	4.74767e-67	14	ENSDARG00000052496
ENSDARG00000051836	1.35946e-69	0.275309	0.236	0.054	4.29724e-65	14	ENSDARG00000051836
ENSDARG00000088091	1.43987e-68	0.284295	0.262	0.069	4.55144e-64	14	ENSDARG00000088091
ENSDARG00000102762	1.75503e-68	0.253929	0.223	0.038	5.54764e-64	14	ENSDARG00000102762
ENSDARG00000043226.1	1.93984e-68	-0.359662	0.15	0.388	6.13184e-64	14	ENSDARG00000043226
ENSDARG00000014259.1	1.53812e-61	-0.317591	0.111	0.327	4.86198e-57	14	ENSDARG00000014259
ENSDARG00000020759.1	2.49985e-59	0.389082	0.468	0.276	7.90203e-55	14	ENSDARG00000020759
ENSDARG00000052091	1.88948e-58	0.370494	0.356	0.191	5.97266e-54	14	ENSDARG00000052091
ENSDARG00000009735	7.6321e-56	0.262397	0.248	0.079	2.41251e-51	14	ENSDARG00000009735
ENSDARG00000068401	7.08143e-55	-0.286692	0.106	0.3	2.23844e-50	14	ENSDARG00000068401
ENSDARG00000095476	7.56903e-55	0.299456	0.295	0.121	2.39257e-50	14	ENSDARG00000095476
ENSDARG00000044574.1	1.21641e-54	-0.346021	0.194	0.418	3.84506e-50	14	ENSDARG00000044574
ENSDARG00000005479.1	2.4547e-54	-0.36509	0.241	0.465	7.7593e-50	14	ENSDARG00000005479
ENSDARG00000063050	5.70645e-54	0.282496	0.291	0.117	1.80381e-49	14	ENSDARG00000063050
ENSDARG00000070043	1.00894e-53	0.263947	0.256	0.086	3.18926e-49	14	ENSDARG00000070043
ENSDARG00000105586.1	2.0436e-51	-0.265208	0.084	0.261	6.45982e-47	14	ENSDARG00000105586
ENSDARG00000011545	1.91062e-50	0.309224	0.331	0.156	6.03947e-46	14	ENSDARG00000011545
ENSDARG00000100244.6	7.98982e-50	-0.275293	0.124	0.324	2.52558e-45	14	ENSDARG00000100244
ENSDARG00000090764	2.83566e-49	-0.338857	0.246	0.456	8.96352e-45	14	ENSDARG00000090764
ENSDARG00000075793	7.27752e-49	0.308012	0.318	0.153	2.30042e-44	14	ENSDARG00000075793
ENSDARG00000003776	7.82454e-49	0.256132	0.254	0.095	2.47334e-44	14	ENSDARG00000003776
ENSDARG00000097772	2.18459e-47	-0.338616	0.279	0.475	6.90549e-43	14	ENSDARG00000097772
ENSDARG00000076014	1.14438e-46	-0.291772	0.138	0.331	3.61739e-42	14	ENSDARG00000076014
ENSDARG00000062573.1	2.15973e-45	-0.273658	0.16	0.349	6.8269e-41	14	ENSDARG00000062573
ENSDARG00000059707	5.55374e-45	-0.307625	0.224	0.427	1.75554e-40	14	ENSDARG00000059707
ENSDARG00000099849.3	4.46068e-43	-0.285726	0.166	0.357	1.41002e-38	14	ENSDARG00000099849
ENSDARG00000096560.3	6.01224e-43	-0.257551	0.128	0.31	1.90047e-38	14	ENSDARG00000096560
ENSDARG00000018174	1.48547e-42	0.261886	0.306	0.14	4.69556e-38	14	ENSDARG00000018174
ENSDARG00000078179	6.50312e-41	-0.267125	0.16	0.346	2.05564e-36	14	ENSDARG00000078179
ENSDARG00000079097	9.39337e-41	-0.265492	0.145	0.321	2.96924e-36	14	ENSDARG00000079097
ENSDARG00000013615	1.59376e-40	-0.263911	0.167	0.327	5.03787e-36	14	ENSDARG00000013615
ENSDARG00000079388.1	7.45301e-40	-0.282622	0.219	0.405	2.3559e-35	14	ENSDARG00000079388
ENSDARG00000052826	3.60632e-39	0.280429	0.253	0.118	1.13996e-34	14	ENSDARG00000052826
ENSDARG00000060751	2.03654e-38	0.264383	0.358	0.194	6.43751e-34	14	ENSDARG00000060751
ENSDARG00000018693	2.28862e-38	-0.254628	0.154	0.344	7.23433e-34	14	ENSDARG00000018693
ENSDARG00000056427.1	1.39682e-36	-0.294203	0.279	0.469	4.41534e-32	14	ENSDARG00000056427
ENSDARG00000052978	1.46913e-35	0.26193	0.353	0.204	4.64391e-31	14	ENSDARG00000052978
ENSDARG00000076120	2.40554e-35	-0.269967	0.208	0.373	7.60392e-31	14	ENSDARG00000076120
ENSDARG00000103648	6.08355e-35	-0.275275	0.214	0.376	1.92301e-30	14	ENSDARG00000103648
ENSDARG00000051748.1	5.5305e-32	0.288023	0.41	0.282	1.74819e-27	14	ENSDARG00000051748
ENSDARG00000014439	1.5568e-31	0.299939	0.375	0.251	4.92103e-27	14	ENSDARG00000014439
ENSDARG00000112156	1.54848e-30	0.314749	0.515	0.396	4.89475e-26	14	ENSDARG00000112156
ENSDARG00000032614	1.32807e-28	-0.252951	0.26	0.417	4.19804e-24	14	ENSDARG00000032614
ENSDARG00000004074	1.69784e-18	0.255368	0.445	0.372	5.36687e-14	14	ENSDARG00000004074
ENSDARG00000090585	8.67781e-113	0.42588	0.414	0.098	2.74306e-108	15	ENSDARG00000090585
ENSDARG00000062338	2.33985e-103	0.500417	0.65	0.329	7.39626e-99	15	ENSDARG00000062338
ENSDARG00000100897	6.50295e-88	0.374497	0.425	0.139	2.05558e-83	15	ENSDARG00000100897
ENSDARG00000078227	9.50922e-88	0.371367	0.441	0.141	3.00587e-83	15	ENSDARG00000078227
ENSDARG00000079679	2.45445e-86	0.447901	0.575	0.268	7.7585e-82	15	ENSDARG00000079679
ENSDARG00000056619	4.90251e-81	0.367939	0.438	0.165	1.54968e-76	15	ENSDARG00000056619
ENSDARG00000006889	1.01755e-70	0.338181	0.418	0.162	3.21646e-66	15	ENSDARG00000006889
ENSDARG00000011876	1.37956e-69	0.268196	0.271	0.063	4.36078e-65	15	ENSDARG00000011876
ENSDARG00000103026	6.31947e-69	0.330086	0.397	0.15	1.99758e-64	15	ENSDARG00000103026
ENSDARG00000031894	3.4917e-67	0.337626	0.471	0.207	1.10373e-62	15	ENSDARG00000031894
ENSDARG00000003449	1.40112e-64	0.326592	0.399	0.159	4.42894e-60	15	ENSDARG00000003449
ENSDARG00000089913	9.88343e-62	0.363189	0.508	0.235	3.12415e-57	15	ENSDARG00000089913
ENSDARG00000000189	1.39921e-58	0.343807	0.482	0.239	4.42291e-54	15	ENSDARG00000000189
ENSDARG00000070971	5.1594e-57	0.297475	0.394	0.156	1.63089e-52	15	ENSDARG00000070971
ENSDARG00000003512	1.69278e-56	0.339399	0.494	0.243	5.35088e-52	15	ENSDARG00000003512
ENSDARG00000075759	1.55171e-54	0.30517	0.459	0.217	4.90495e-50	15	ENSDARG00000075759
ENSDARG00000032868	2.24979e-54	0.331692	0.536	0.29	7.1116e-50	15	ENSDARG00000032868
ENSDARG00000074082	1.0397e-53	0.264325	0.327	0.112	3.28649e-49	15	ENSDARG00000074082
ENSDARG00000056181	1.15046e-53	0.34618	0.555	0.302	3.63659e-49	15	ENSDARG00000056181
ENSDARG00000038938	2.01454e-53	0.271906	0.375	0.155	6.36797e-49	15	ENSDARG00000038938
ENSDARG00000041699	5.07659e-53	0.265776	0.325	0.12	1.60471e-48	15	ENSDARG00000041699
ENSDARG00000036279	6.26514e-53	0.294107	0.458	0.213	1.98041e-48	15	ENSDARG00000036279
ENSDARG00000099694	5.77735e-52	0.258866	0.329	0.117	1.82622e-47	15	ENSDARG00000099694
ENSDARG00000020235	5.60726e-50	0.308658	0.493	0.262	1.77246e-45	15	ENSDARG00000020235
ENSDARG00000096560.4	1.86175e-49	-0.307703	0.12	0.31	5.88499e-45	15	ENSDARG00000096560
ENSDARG00000055875	1.41584e-48	0.252654	0.344	0.137	4.47547e-44	15	ENSDARG00000055875
ENSDARG00000036175	1.7773e-48	0.324072	0.523	0.295	5.61805e-44	15	ENSDARG00000036175
ENSDARG00000011171	1.9235e-48	0.31368	0.498	0.249	6.0802e-44	15	ENSDARG00000011171
ENSDARG00000026629.6	3.46933e-47	0.301328	0.527	0.276	1.09665e-42	15	ENSDARG00000026629
ENSDARG00000062573.2	2.55791e-46	0.304742	0.568	0.339	8.08555e-42	15	ENSDARG00000062573
ENSDARG00000092307	1.11266e-45	0.2664	0.36	0.154	3.51712e-41	15	ENSDARG00000092307
ENSDARG00000029480	7.17905e-42	0.262878	0.402	0.195	2.2693e-37	15	ENSDARG00000029480
ENSDARG00000062696	3.58711e-40	0.268455	0.401	0.192	1.13389e-35	15	ENSDARG00000062696
ENSDARG00000094799	2.41422e-38	0.252384	0.46	0.243	7.63136e-34	15	ENSDARG00000094799
ENSDARG00000103648.1	7.44192e-37	0.29033	0.57	0.368	2.35239e-32	15	ENSDARG00000103648
ENSDARG00000007184	8.00615e-36	0.270305	0.528	0.33	2.53074e-31	15	ENSDARG00000007184
ENSDARG00000077428	4.47448e-35	0.257199	0.496	0.283	1.41438e-30	15	ENSDARG00000077428
ENSDARG00000005479.2	4.46764e-34	-0.346481	0.313	0.463	1.41222e-29	15	ENSDARG00000005479
ENSDARG00000101869	6.80091e-34	-0.256616	0.146	0.304	2.14977e-29	15	ENSDARG00000101869
ENSDARG00000014259.2	1.20471e-32	-0.263606	0.169	0.326	3.80809e-28	15	ENSDARG00000014259
ENSDARG00000079994	4.06576e-31	0.252456	0.492	0.31	1.28519e-26	15	ENSDARG00000079994
ENSDARG00000061836.1	6.11169e-31	-0.298291	0.26	0.414	1.93191e-26	15	ENSDARG00000061836
ENSDARG00000005754.2	1.52288e-30	-0.277399	0.191	0.345	4.81383e-26	15	ENSDARG00000005754
ENSDARG00000043226.2	3.15768e-24	-0.254682	0.261	0.385	9.98142e-20	15	ENSDARG00000043226
ENSDARG00000062420.5	9.92357e-18	-0.265669	0.41	0.492	3.13684e-13	15	ENSDARG00000062420
ENSDARG00000019371	3.24861e-196	0.570129	0.526	0.05	1.02689e-191	16	ENSDARG00000019371
ENSDARG00000040080	1.61062e-107	0.331939	0.315	0.022	5.09117e-103	16	ENSDARG00000040080
ENSDARG00000009418	1.14201e-99	0.490528	0.591	0.167	3.60988e-95	16	ENSDARG00000009418
ENSDARG00000061017	5.92087e-94	0.455282	0.529	0.138	1.87159e-89	16	ENSDARG00000061017
ENSDARG00000101330	1.42575e-80	0.414979	0.463	0.122	4.5068e-76	16	ENSDARG00000101330
ENSDARG00000074384	2.6318e-80	0.323949	0.345	0.053	8.31912e-76	16	ENSDARG00000074384
ENSDARG00000103862	1.22438e-79	0.318549	0.335	0.056	3.87026e-75	16	ENSDARG00000103862
ENSDARG00000077039	8.34334e-78	0.359376	0.441	0.101	2.63733e-73	16	ENSDARG00000077039
ENSDARG00000105215	3.72828e-75	0.362961	0.415	0.085	1.17851e-70	16	ENSDARG00000105215
ENSDARG00000019579	2.30598e-74	0.379147	0.432	0.105	7.28919e-70	16	ENSDARG00000019579
ENSDARG00000099365	1.43445e-73	0.410858	0.499	0.155	4.53428e-69	16	ENSDARG00000099365
ENSDARG00000088801	1.34793e-62	0.26885	0.296	0.043	4.2608e-58	16	ENSDARG00000088801
ENSDARG00000017321	2.01998e-62	0.252295	0.296	0.043	6.38515e-58	16	ENSDARG00000017321
ENSDARG00000018688	1.61923e-61	0.350645	0.463	0.154	5.11839e-57	16	ENSDARG00000018688
ENSDARG00000086778	8.50312e-59	0.260805	0.28	0.051	2.68784e-54	16	ENSDARG00000086778
ENSDARG00000060010	1.55539e-58	0.336814	0.407	0.108	4.91659e-54	16	ENSDARG00000060010
ENSDARG00000100053	1.77458e-58	0.352852	0.458	0.153	5.60943e-54	16	ENSDARG00000100053
ENSDARG00000059933	7.93792e-55	0.337234	0.453	0.159	2.50918e-50	16	ENSDARG00000059933
ENSDARG00000055678	6.89585e-54	0.330679	0.42	0.145	2.17978e-49	16	ENSDARG00000055678
ENSDARG00000057671	1.79024e-52	0.270019	0.328	0.079	5.65896e-48	16	ENSDARG00000057671
ENSDARG00000056091	1.56017e-48	0.299747	0.378	0.125	4.93171e-44	16	ENSDARG00000056091
ENSDARG00000029764	2.63042e-48	0.304054	0.405	0.133	8.31475e-44	16	ENSDARG00000029764
ENSDARG00000030326	2.11314e-46	0.289904	0.375	0.129	6.67964e-42	16	ENSDARG00000030326
ENSDARG00000061654	6.00454e-46	0.31752	0.478	0.186	1.89803e-41	16	ENSDARG00000061654
ENSDARG00000100913	7.68129e-46	0.328119	0.506	0.216	2.42806e-41	16	ENSDARG00000100913
ENSDARG00000079850	5.87632e-45	0.314265	0.405	0.137	1.8575e-40	16	ENSDARG00000079850
ENSDARG00000079900	8.85655e-45	0.320312	0.491	0.208	2.79956e-40	16	ENSDARG00000079900
ENSDARG00000005989	4.86911e-44	0.278425	0.42	0.144	1.53913e-39	16	ENSDARG00000005989
ENSDARG00000054632	1.60976e-42	0.258938	0.356	0.098	5.08847e-38	16	ENSDARG00000054632
ENSDARG00000052094	4.72829e-42	0.306886	0.428	0.175	1.49461e-37	16	ENSDARG00000052094
ENSDARG00000099746	5.63779e-42	0.251909	0.345	0.107	1.7821e-37	16	ENSDARG00000099746
ENSDARG00000021110	8.63883e-40	0.26384	0.411	0.147	2.73073e-35	16	ENSDARG00000021110
ENSDARG00000095064	1.92368e-38	0.250028	0.372	0.131	6.08076e-34	16	ENSDARG00000095064
ENSDARG00000020488	2.2494e-38	0.253747	0.408	0.157	7.11034e-34	16	ENSDARG00000020488
ENSDARG00000031886	7.00432e-37	0.256008	0.379	0.139	2.21406e-32	16	ENSDARG00000031886
ENSDARG00000060123	1.23543e-36	0.267306	0.348	0.111	3.9052e-32	16	ENSDARG00000060123
ENSDARG00000103361	1.40739e-35	0.264746	0.42	0.174	4.44877e-31	16	ENSDARG00000103361
ENSDARG00000076796	2.15258e-35	0.250842	0.382	0.136	6.8043e-31	16	ENSDARG00000076796
ENSDARG00000002013	4.962e-35	0.287896	0.45	0.208	1.56849e-30	16	ENSDARG00000002013
ENSDARG00000059460	2.00049e-34	0.26486	0.444	0.17	6.32355e-30	16	ENSDARG00000059460
ENSDARG00000100244.7	3.75766e-33	-0.319175	0.154	0.322	1.1878e-28	16	ENSDARG00000100244
ENSDARG00000005479.3	5.66979e-33	-0.401738	0.312	0.462	1.79222e-28	16	ENSDARG00000005479
ENSDARG00000096560.5	1.62281e-32	-0.294512	0.144	0.308	5.1297e-28	16	ENSDARG00000096560
ENSDARG00000062178	2.64703e-31	0.25568	0.464	0.214	8.36727e-27	16	ENSDARG00000062178
ENSDARG00000074143	7.74882e-31	0.267495	0.53	0.266	2.4494e-26	16	ENSDARG00000074143
ENSDARG00000004714	1.97346e-30	0.274435	0.556	0.291	6.23811e-26	16	ENSDARG00000004714
ENSDARG00000007179	9.84957e-30	0.263036	0.532	0.264	3.11345e-25	16	ENSDARG00000007179
ENSDARG00000017798	1.55235e-29	0.253863	0.49	0.244	4.90699e-25	16	ENSDARG00000017798
ENSDARG00000107130	2.72204e-29	0.25823	0.503	0.257	8.60438e-25	16	ENSDARG00000107130
ENSDARG00000010583	3.50538e-29	0.252574	0.51	0.266	1.10805e-24	16	ENSDARG00000010583
ENSDARG00000014259.3	5.56161e-29	-0.296362	0.178	0.324	1.75803e-24	16	ENSDARG00000014259
ENSDARG00000020057	9.89644e-29	0.250007	0.491	0.245	3.12827e-24	16	ENSDARG00000020057
ENSDARG00000056427.2	1.16577e-25	-0.358376	0.339	0.466	3.685e-21	16	ENSDARG00000056427
ENSDARG00000059707.1	6.62465e-24	0.251521	0.661	0.418	2.09405e-19	16	ENSDARG00000059707
ENSDARG00000013615.1	4.28015e-23	-0.268483	0.204	0.325	1.35296e-18	16	ENSDARG00000013615
ENSDARG00000018693.1	2.40834e-22	-0.273183	0.211	0.341	7.61278e-18	16	ENSDARG00000018693
ENSDARG00000077465	5.84859e-22	-0.263909	0.191	0.31	1.84874e-17	16	ENSDARG00000077465
ENSDARG00000026784	5.48796e-14	-0.261946	0.335	0.404	1.73474e-09	16	ENSDARG00000026784
ENSDARG00000045639	1.05089e-32	0.45584	0.631	0.091	3.32187e-28	17	ENSDARG00000045639
ENSDARG00000061647	5.58044e-25	0.462733	0.66	0.181	1.76398e-20	17	ENSDARG00000061647
ENSDARG00000074376	1.43855e-23	0.418403	0.621	0.166	4.54727e-19	17	ENSDARG00000074376
ENSDARG00000037122.1	1.4286e-22	0.447962	0.748	0.313	4.5158e-18	17	ENSDARG00000037122
ENSDARG00000101318	4.20434e-21	0.314332	0.5	0.081	1.32899e-16	17	ENSDARG00000101318
ENSDARG00000088136	1.01334e-20	0.304738	0.476	0.074	3.20317e-16	17	ENSDARG00000088136
ENSDARG00000070080	3.20971e-19	0.337513	0.597	0.147	1.01459e-14	17	ENSDARG00000070080
ENSDARG00000089874	4.67057e-19	0.304301	0.51	0.093	1.47637e-14	17	ENSDARG00000089874
ENSDARG00000037695	4.73347e-19	0.304247	0.51	0.093	1.49625e-14	17	ENSDARG00000037695
ENSDARG00000101866	1.67964e-18	0.291727	0.539	0.091	5.30935e-14	17	ENSDARG00000101866
ENSDARG00000037905	3.92565e-18	0.286181	0.51	0.084	1.2409e-13	17	ENSDARG00000037905
ENSDARG00000075133	3.26355e-17	0.280148	0.524	0.104	1.03161e-12	17	ENSDARG00000075133
ENSDARG00000004861	3.42514e-17	0.308026	0.485	0.11	1.08269e-12	17	ENSDARG00000004861
ENSDARG00000061454.1	4.58818e-17	0.345538	0.723	0.293	1.45032e-12	17	ENSDARG00000061454
ENSDARG00000068050	2.34078e-16	0.325053	0.631	0.205	7.3992e-12	17	ENSDARG00000068050
ENSDARG00000077428.1	3.04047e-15	0.328695	0.689	0.286	9.61093e-11	17	ENSDARG00000077428
ENSDARG00000052648	2.56593e-14	0.250499	0.466	0.092	8.11089e-10	17	ENSDARG00000052648
ENSDARG00000022176	3.61355e-14	0.283286	0.578	0.162	1.14224e-09	17	ENSDARG00000022176
ENSDARG00000006383	5.17064e-14	0.258083	0.553	0.139	1.63444e-09	17	ENSDARG00000006383
ENSDARG00000076120.1	4.88804e-13	-0.348159	0.311	0.369	1.54511e-08	17	ENSDARG00000076120
ENSDARG00000092722	1.44744e-12	0.259667	0.549	0.167	4.57537e-08	17	ENSDARG00000092722
ENSDARG00000015002	2.43654e-12	0.273241	0.592	0.216	7.70189e-08	17	ENSDARG00000015002
ENSDARG00000104598	2.78755e-12	0.2985	0.354	0.05	8.81145e-08	17	ENSDARG00000104598
ENSDARG00000021833	4.07401e-12	-0.33042	0.34	0.379	1.28779e-07	17	ENSDARG00000021833
ENSDARG00000061836.2	1.63777e-11	-0.351575	0.369	0.411	5.17699e-07	17	ENSDARG00000061836
ENSDARG00000104314	1.76912e-11	0.260419	0.442	0.112	5.5922e-07	17	ENSDARG00000104314
ENSDARG00000044161.1	3.63219e-11	0.268267	0.641	0.255	1.14813e-06	17	ENSDARG00000044161
ENSDARG00000094704	4.18839e-11	-0.274105	0.238	0.298	1.32395e-06	17	ENSDARG00000094704
ENSDARG00000060372.1	4.80626e-10	0.281096	0.646	0.342	1.51926e-05	17	ENSDARG00000060372
ENSDARG00000105184	5.49204e-10	0.260886	0.587	0.233	1.73603e-05	17	ENSDARG00000105184
ENSDARG00000062573.3	8.4982e-10	-0.299806	0.316	0.344	2.68628e-05	17	ENSDARG00000062573
ENSDARG00000061042	1.79109e-09	0.261452	0.558	0.216	5.66163e-05	17	ENSDARG00000061042
ENSDARG00000078179.1	3.90589e-09	-0.2885	0.311	0.342	0.000123465	17	ENSDARG00000078179
ENSDARG00000062420.6	2.37196e-08	-0.350721	0.529	0.489	0.000749778	17	ENSDARG00000062420
ENSDARG00000043226.3	9.61154e-08	-0.285824	0.417	0.382	0.00303821	17	ENSDARG00000043226
ENSDARG00000027423.1	2.36596e-07	-0.27207	0.379	0.368	0.00747879	17	ENSDARG00000027423
ENSDARG00000034117	3.66455e-07	-0.28583	0.427	0.385	0.0115836	17	ENSDARG00000034117
ENSDARG00000079994.1	5.76843e-07	-0.250588	0.35	0.315	0.018234	17	ENSDARG00000079994
ENSDARG00000026629.7	7.06309e-07	-0.258146	0.291	0.282	0.0223264	17	ENSDARG00000026629
ENSDARG00000015536	9.90351e-07	-0.262811	0.359	0.317	0.031305	17	ENSDARG00000015536
