## Supplementary material for "A regulatory network of Sox and Six transcription factors initiate a cell fate transformation during hearing regeneration in adult zebrafish": All supplemental tables: Table S15.xlsx

### Sheet: README
Table S15. Hypergeometric distribution tests, Related to Figure 6. The overlapping probability was estimated by using the hypergeometric distribution using the phyper function in R: phyper(min(n1,n2),n1, n-n1,n2) - phyper(m-1,n1,n-n1,n2), where n is the total number of genes in the zebrafish genome, n1 is the number of genes in one list, n2 is the number of genes in the second list, and m is the …

### Sheet: Hypergeometric Distribution
Hypergeometric Distribution Tests
	n1		n2	m
Corrected Combined Peaks	Peaks enriched (control subtracted)	Total genes near a peak	Differential genes total	Differential gene with a peak	P value (Hypergeometric Test)
support cells	12369	13709	2266	1497	2.07183e-249
progenitor cells	13528	13874	2564	1546	7.50883e-167
hair cells	12597	13966	3164	2032	2.74E-310
Corrected Combined Peaks	Peaks enriched with CNE (control subtracted)	Total genes near a peak with cne	Differential genes total	Differential gene with a peak and CNE	P value (Hypergeometric Test)
support cells	6774	8976	2266	1055	2.91287e-178
progenitor cells	8071	9512	2564	1160	3.53216e-134
hair cells	7381	9300	3164	1418	1.99664e-193
